# Microscale Spatial Dysbiosis in Oral biofilms Associated with Disease

**DOI:** 10.1101/2024.07.24.604873

**Authors:** Benjamin Grodner, David T. Wu, Sumin Hahm, Lena Takayasu, Natalie Wen, David M. Kim, Chia-Yu Chen, Iwijn De Vlaminck

## Abstract

Microbiome dysbiosis has largely been defined using compositional analysis of metagenomic sequencing data; however, differences in the spatial arrangement of bacteria between healthy and diseased microbiomes remain largely unexplored. In this study, we measured the spatial arrangement of bacteria in dental implant biofilms from patients with healthy implants, peri-implant mucositis, or peri-implantitis, an oral microbiome-associated inflammatory disease. We discovered that peri-implant biofilms from patients with mild forms of the disease were characterized by large single-genus patches of bacteria, while biofilms from healthy sites were more complex, mixed structures. Based on these findings, we propose a model of peri-implant dysbiosis where changes in biofilm spatial architecture allow the colonization of new community members. This model indicates that spatial structure could be used as a potential biomarker for community stability and has implications in diagnosis and treatment of peri-implant diseases. These results enhance our understanding of peri-implant disease pathogenesis and may be broadly relevant for spatially structured microbiomes.
