## Supplemental Tables 1-6 for "Microscale Spatial Dysbiosis in Oral biofilms Associated with Disease"

### Sheet: Table 1 - Encoding probes v1
sci_name	target_taxon	probe_id	probe_full_seq	code	bits
Streptococcus	1301	Str405_001	TAGCCGTCCCTTTCTGGTTGTGGAGGGATTGAAGGATA	1	5
Neisseria	482	Nei1030_002	CCTGTGTTACGGCTCCCGATAGGAAATGGTGGTAGTGT	10	5
Veillonella	29465	Vei488_004	CCGTGGCTTTCTATTCCGAGAGTGAGTAGTAGTGGAGT	100	5
Rothia	32207	Rot491_032	TAGCCGGCGCTTTCTCTGAGGTTAGGTTGAGAATAGGA	1000	5
Actinomyces	1654	Act476_064	ATCCAGCTACCGTCAACCGATGATGTAGTAGTAAGGGT	10000	5
Selenomonas	970	Sel60_007_01	TCATTCGCTCCGTTCGACTGTGGAGGGATTGAAGGATA	111	5
Selenomonas	970	Sel60_007_02	TCATTCGCTCCGTTCGACATAGGAAATGGTGGTAGTGT	111	5
Selenomonas	970	Sel60_007_03	TCATTCGCTCCGTTCGACAGAGTGAGTAGTAGTGGAGT	111	5
Campylobacter	194	Cam1021_035_01	ATTTCTGCAAGCAGACACTCTGTGGAGGGATTGAAGGATA	1011	5
Campylobacter	194	Cam1021_035_02	ATTTCTGCAAGCAGACACTCATAGGAAATGGTGGTAGTGT	1011	5
Campylobacter	194	Cam1021_035_08	ATTTCTGCAAGCAGACACTCAGGTTAGGTTGAGAATAGGA	1011	5
Corynebacterium	1716	Cor595_067_01	CCGGAATTTCACAGACGACGTGTGGAGGGATTGAAGGATA	10011	5
Corynebacterium	1716	Cor595_067_02	CCGGAATTTCACAGACGACGATAGGAAATGGTGGTAGTGT	10011	5
Corynebacterium	1716	Cor595_067_10	CCGGAATTTCACAGACGACGGATGATGTAGTAGTAAGGGT	10011	5
Corynebacterium	1716	Cor633_067_01	AGTTATGCCCGTATCGCCTGTGTGGAGGGATTGAAGGATA	10011	5
Corynebacterium	1716	Cor633_067_02	AGTTATGCCCGTATCGCCTGATAGGAAATGGTGGTAGTGT	10011	5
Corynebacterium	1716	Cor633_067_10	AGTTATGCCCGTATCGCCTGGATGATGTAGTAGTAAGGGT	10011	5
Corynebacterium	1716	Cmat175_067_01	ACTAAACCATGGTCCTATCCGTGTGGAGGGATTGAAGGATA	10011	5
Corynebacterium	1716	Cmat175_067_02	ACTAAACCATGGTCCTATCCGATAGGAAATGGTGGTAGTGT	10011	5
Corynebacterium	1716	Cmat175_067_10	ACTAAACCATGGTCCTATCCGGATGATGTAGTAGTAAGGGT	10011	5
Saccharibacteria	95818	TM7550_097_01	CCCAGTCACTCCGGATAATGTGGAGGGATTGAAGGATA	11001	5
Saccharibacteria	95818	TM7550_097_08	CCCAGTCACTCCGGATAAAGGTTAGGTTGAGAATAGGA	11001	5
Saccharibacteria	95818	TM7550_097_10	CCCAGTCACTCCGGATAAGATGATGTAGTAGTAAGGGT	11001	5
Leptotrichia	32067	Lep568_098_02	GCCTAGATGCCCTTTATGATAGGAAATGGTGGTAGTGT	11010	5
Leptotrichia	32067	Lep568_098_08	GCCTAGATGCCCTTTATGAGGTTAGGTTGAGAATAGGA	11010	5
Leptotrichia	32067	Lep568_098_10	GCCTAGATGCCCTTTATGGATGATGTAGTAGTAAGGGT	11010	5
Lautropia	47670	Lmir444_100_03	TGGCACAGTCCTTTTCGTTCCAGAGTGAGTAGTAGTGGAGT	11100	5
Lautropia	47670	Lmir444_100_08	TGGCACAGTCCTTTTCGTTCCAGGTTAGGTTGAGAATAGGA	11100	5
Lautropia	47670	Lmir444_100_10	TGGCACAGTCCTTTTCGTTCCGATGATGTAGTAGTAAGGGT	11100	5
Pasteurellaceae	712	Pas111_070_02	TCCCAAGCATTACTCACCATAGGAAATGGTGGTAGTGT	10110	5
Pasteurellaceae	712	Pas111_070_03	TCCCAAGCATTACTCACCAGAGTGAGTAGTAGTGGAGT	10110	5
Pasteurellaceae	712	Pas111_070_10	TCCCAAGCATTACTCACCGATGATGTAGTAGTAAGGGT	10110	5
Porphyromonas	836	Pg1160_069_01	CCTCACGCCTTACGACGGTGTGGAGGGATTGAAGGATA	10101	5
Porphyromonas	836	Pg1160_069_03	CCTCACGCCTTACGACGGAGAGTGAGTAGTAGTGGAGT	10101	5
Porphyromonas	836	Pg1160_069_10	CCTCACGCCTTACGACGGGATGATGTAGTAGTAAGGGT	10101	5
Capnocytophaga	1016	Cap371_037_01	TCAGTCTTCCGACCATTGTGTGGAGGGATTGAAGGATA	1101	5
Capnocytophaga	1016	Cap371_037_03	TCAGTCTTCCGACCATTGAGAGTGAGTAGTAGTGGAGT	1101	5
Capnocytophaga	1016	Cap371_037_08	TCAGTCTTCCGACCATTGAGGTTAGGTTGAGAATAGGA	1101	5
Prevotella	838	Prv392_038_02	GCACGCTACTTGGCTGGATAGGAAATGGTGGTAGTGT	1110	5
Prevotella	838	Prv392_038_03	GCACGCTACTTGGCTGGAGAGTGAGTAGTAGTGGAGT	1110	5
Prevotella	838	Prv392_038_08	GCACGCTACTTGGCTGGAGGTTAGGTTGAGAATAGGA	1110	5
Gemella	1378	Gem572_103_01	TAAACCACCTGCGCGCGCTTTGTGGAGGGATTGAAGGATA	11111	5
Gemella	1378	Gem572_103_02	TAAACCACCTGCGCGCGCTTATAGGAAATGGTGGTAGTGT	11111	5
Gemella	1378	Gem572_103_03	TAAACCACCTGCGCGCGCTTAGAGTGAGTAGTAGTGGAGT	11111	5
Gemella	1378	Gem572_103_08	TAAACCACCTGCGCGCGCTTAGGTTAGGTTGAGAATAGGA	11111	5
Gemella	1378	Gem572_103_10	TAAACCACCTGCGCGCGCTTGATGATGTAGTAGTAAGGGT	11111	5
Treponema	157	Trp684_003_01	TCTACAGATTCCACCCCTACTGTGGAGGGATTGAAGGATA	11	5
Treponema	157	Trp684_003_02	TCTACAGATTCCACCCCTACATAGGAAATGGTGGTAGTGT	11	5
Fusobacterium	848	Fus714_033_01	GGCTTCCCCATCGGCATTTGTGGAGGGATTGAAGGATA	1001	5
Fusobacterium	848	Fus714_033_08	GGCTTCCCCATCGGCATTAGGTTAGGTTGAGAATAGGA	1001	5

### Sheet: Table 2 - Encoding probes v2
sci_name	target_taxon	probe_id	probe_full_seq	code	bits
Streptococcus	1301	Str405_bc12_fl4	TAGCCGTCCCTTTCTGGTTTGGAGGTGTAGGGAGTAAA	1100	7
Streptococcus	1301	Str405_bc12_fl3	TAGCCGTCCCTTTCTGGTAGAGTGAGTAGTAGTGGAGT	1100	7
Veillonella	29465	Vei488_bc20_fl5	CCGTGGCTTTCTATTCCGAGGGTGTGTTTGTAAAGGGT	10100	7
Veillonella	29465	Vei488_bc20_fl3	CCGTGGCTTTCTATTCCGAGAGTGAGTAGTAGTGGAGT	10100	7
Rothia	32207	Rot491_bc4_fl3	TAGCCGGCGCTTTCTCTGAGAGTGAGTAGTAGTGGAGT	100	7
Actinomyces	1654	Act476_bc2_fl2	ATCCAGCTACCGTCAACCATAGGAAATGGTGGTAGTGT	10	7
Selenomonas	970	Sel60_bc25_fl5	TCATTCGCTCCGTTCGACAGGGTGTGTTTGTAAAGGGT	11001	7
Selenomonas	970	Sel60_bc25_fl4	TCATTCGCTCCGTTCGACTTGGAGGTGTAGGGAGTAAA	11001	7
Selenomonas	970	Sel60_bc25_fl1	TCATTCGCTCCGTTCGACTGTGGAGGGATTGAAGGATA	11001	7
Campylobacter	194	Cam1021_bc64_fl7	ATTTCTGCAAGCAGACACTCGATGATGTAGTAGTAAGGGT	1000000	7
Corynebacterium	1716	Cor595_bc1_fl1	CCGGAATTTCACAGACGACGTGTGGAGGGATTGAAGGATA	1	7
Corynebacterium	1716	Cor633_bc1_fl1	AGTTATGCCCGTATCGCCTGTGTGGAGGGATTGAAGGATA	1	7
Corynebacterium	1716	Cmat175_bc1_fl1	ACTAAACCATGGTCCTATCCGTGTGGAGGGATTGAAGGATA	1	7
Leptotrichia	32067	Lep568_bc73_fl7	GCCTAGATGCCCTTTATGGATGATGTAGTAGTAAGGGT	1001001	7
Leptotrichia	32067	Lep568_bc73_fl4	GCCTAGATGCCCTTTATGTTGGAGGTGTAGGGAGTAAA	1001001	7
Leptotrichia	32067	Lep568_bc73_fl1	GCCTAGATGCCCTTTATGTGTGGAGGGATTGAAGGATA	1001001	7
Lautropia	47670	Lmir444_bc26_fl5	TGGCACAGTCCTTTTCGTTCCAGGGTGTGTTTGTAAAGGGT	11010	7
Lautropia	47670	Lmir444_bc26_fl4	TGGCACAGTCCTTTTCGTTCCTTGGAGGTGTAGGGAGTAAA	11010	7
Lautropia	47670	Lmir444_bc26_fl2	TGGCACAGTCCTTTTCGTTCCATAGGAAATGGTGGTAGTGT	11010	7
Pasteurellaceae	712	Pas111_bc45_fl6	TCCCAAGCATTACTCACCAGGTTAGGTTGAGAATAGGA	101101	7
Pasteurellaceae	712	Pas111_bc45_fl4	TCCCAAGCATTACTCACCTTGGAGGTGTAGGGAGTAAA	101101	7
Pasteurellaceae	712	Pas111_bc45_fl3	TCCCAAGCATTACTCACCAGAGTGAGTAGTAGTGGAGT	101101	7
Pasteurellaceae	712	Pas111_bc45_fl1	TCCCAAGCATTACTCACCTGTGGAGGGATTGAAGGATA	101101	7
Porphyromonas	836	Pg1160_bc10_fl4	CCTCACGCCTTACGACGGTTGGAGGTGTAGGGAGTAAA	1010	7
Porphyromonas	836	Pg1160_bc10_fl2	CCTCACGCCTTACGACGGATAGGAAATGGTGGTAGTGT	1010	7
Capnocytophaga	1016	Cap371_bc5_fl3	TCAGTCTTCCGACCATTGAGAGTGAGTAGTAGTGGAGT	101	7
Capnocytophaga	1016	Cap371_bc5_fl1	TCAGTCTTCCGACCATTGTGTGGAGGGATTGAAGGATA	101	7
Prevotella	838	Prv392_bc8_fl4	GCACGCTACTTGGCTGGTTGGAGGTGTAGGGAGTAAA	1000	7
Gemella	1378	Gem572_bc16_fl5	TAAACCACCTGCGCGCGCTTAGGGTGTGTTTGTAAAGGGT	10000	7
Treponema	157	Trp684_bc80_fl7	TCTACAGATTCCACCCCTACGATGATGTAGTAGTAAGGGT	1010000	7
Treponema	157	Trp684_bc80_fl5	TCTACAGATTCCACCCCTACAGGGTGTGTTTGTAAAGGGT	1010000	7
Fusobacterium	848	Fus714_bc70_fl7	GGCTTCCCCATCGGCATTGATGATGTAGTAGTAAGGGT	1000110	7
Fusobacterium	848	Fus714_bc70_fl3	GGCTTCCCCATCGGCATTAGAGTGAGTAGTAGTGGAGT	1000110	7
Fusobacterium	848	Fus714_bc70_fl2	GGCTTCCCCATCGGCATTATAGGAAATGGTGGTAGTGT	1000110	7
Neisseria	482	Nei1030_bc40_fl6	CCTGTGTTACGGCTCCCGAGGTTAGGTTGAGAATAGGA	101000	7
Neisseria	482	Nei1030_bc40_fl4	CCTGTGTTACGGCTCCCGTTGGAGGTGTAGGGAGTAAA	101000	7
Saccharibacteria	95818	TM7550_bc86_fl7	CCCAGTCACTCCGGATAAGATGATGTAGTAGTAAGGGT	1010110	7
Saccharibacteria	95818	TM7550_bc86_fl5	CCCAGTCACTCCGGATAAAGGGTGTGTTTGTAAAGGGT	1010110	7
Saccharibacteria	95818	TM7550_bc86_fl3	CCCAGTCACTCCGGATAAAGAGTGAGTAGTAGTGGAGT	1010110	7
Saccharibacteria	95818	TM7550_bc86_fl2	CCCAGTCACTCCGGATAAATAGGAAATGGTGGTAGTGT	1010110	7

### Sheet: Table 3 - Encoding probes v3
sci_name	target_taxon	probe_id	probe_full_seq	code	bits
Actinomyces	1654	Act476_fl_4_2	AGGTTAGGTTGAGAATAGGA ATCCAGCTACCGTCAACC ATAGGAAATGGTGGTAGTGT	1010	5
Actinomyces	1654	Act476_fl_2_4	ATAGGAAATGGTGGTAGTGT ATCCAGCTACCGTCAACC AGGTTAGGTTGAGAATAGGA	1010	5
Corynebacterium	1716	Cor595_fl_1_1	TGTGGAGGGATTGAAGGATA CCGGAATTTCACAGACGACG TGTGGAGGGATTGAAGGATA	1	5
Corynebacterium	1716	Cor633_fl_1_1	TGTGGAGGGATTGAAGGATA AGTTATGCCCGTATCGCCTG TGTGGAGGGATTGAAGGATA	1	5
Corynebacterium	1716	Cmat175_fl_1_1	TGTGGAGGGATTGAAGGATA ACTAAACCATGGTCCTATCCG TGTGGAGGGATTGAAGGAT	1	5
Rothia	32207	Rot491_fl_5_4	GATGATGTAGTAGTAAGGGT TAGCCGGCGCTTTCTCTG AGGTTAGGTTGAGAATAGGA	11000	5
Rothia	32207	Rot491_fl_4_5	AGGTTAGGTTGAGAATAGGA TAGCCGGCGCTTTCTCTG GATGATGTAGTAGTAAGGGT	11000	5
Capnocytophaga	1016	Cap371_fl_5_1	GATGATGTAGTAGTAAGGGT TCAGTCTTCCGACCATTG TGTGGAGGGATTGAAGGATA	10001	5
Capnocytophaga	1016	Cap371_fl_1_5	TGTGGAGGGATTGAAGGATA TCAGTCTTCCGACCATTG GATGATGTAGTAGTAAGGGT	10001	5
Prevotella	838	Prv392_fl_4_4	AGGTTAGGTTGAGAATAGGA GCACGCTACTTGGCTGG AGGTTAGGTTGAGAATAGGA	1000	5
Porphyromonas	836	Pg1160_fl_2_2	ATAGGAAATGGTGGTAGTGT CCTCACGCCTTACGACGG ATAGGAAATGGTGGTAGTGT	10	5
Streptococcus	1301	Str405_fl_3_2	AGAGTGAGTAGTAGTGGAGT TAGCCGTCCCTTTCTGGT ATAGGAAATGGTGGTAGTGT	110	5
Streptococcus	1301	Str405_fl_2_3	ATAGGAAATGGTGGTAGTGT TAGCCGTCCCTTTCTGGT AGAGTGAGTAGTAGTGGAGT	110	5
Gemella	1378	Gem572_fl_5_3	GATGATGTAGTAGTAAGGGT TAAACCACCTGCGCGCGCTT AGAGTGAGTAGTAGTGGAGT	10100	5
Gemella	1378	Gem572_fl_3_5	AGAGTGAGTAGTAGTGGAGT TAAACCACCTGCGCGCGCTT GATGATGTAGTAGTAAGGGT	10100	5
Veillonella	29465	Vei488_fl_5_4	GATGATGTAGTAGTAAGGGT CCGTGGCTTTCTATTCCG AGGTTAGGTTGAGAATAGGA	11001	5
Veillonella	29465	Vei488_fl_4_1	AGGTTAGGTTGAGAATAGGA CCGTGGCTTTCTATTCCG TGTGGAGGGATTGAAGGATA	11001	5
Veillonella	29465	Vei488_fl_1_5	TGTGGAGGGATTGAAGGATA CCGTGGCTTTCTATTCCG GATGATGTAGTAGTAAGGGT	11001	5
Selenomonas	970	Sel60_fl_2_1	ATAGGAAATGGTGGTAGTGT TCATTCGCTCCGTTCGAC TGTGGAGGGATTGAAGGATA	11	5
Selenomonas	970	Sel60_fl_1_2	TGTGGAGGGATTGAAGGATA TCATTCGCTCCGTTCGAC ATAGGAAATGGTGGTAGTGT	11	5
Lautropia	47670	Lmir444_fl_4_3	AGGTTAGGTTGAGAATAGGA TGGCACAGTCCTTTTCGTTCC AGAGTGAGTAGTAGTGGAG	1100	5
Lautropia	47670	Lmir444_fl_3_4	AGAGTGAGTAGTAGTGGAGT TGGCACAGTCCTTTTCGTTCC AGGTTAGGTTGAGAATAGG	1100	5
Neisseriaceae	482	Nei1030_fl_5_2	GATGATGTAGTAGTAAGGGT CCTGTGTTACGGCTCCCG ATAGGAAATGGTGGTAGTGT	10010	5
Neisseriaceae	482	Nei1030_fl_2_5	ATAGGAAATGGTGGTAGTGT CCTGTGTTACGGCTCCCG GATGATGTAGTAGTAAGGGT	10010	5
Pasteurellaceae	712	Pas111_fl_3_1	AGAGTGAGTAGTAGTGGAGT TCCCAAGCATTACTCACC TGTGGAGGGATTGAAGGATA	101	5
Pasteurellaceae	712	Pas111_fl_1_3	TGTGGAGGGATTGAAGGATA TCCCAAGCATTACTCACC AGAGTGAGTAGTAGTGGAGT	101	5
Campylobacter	194	Cam1021_fl_5_5	GATGATGTAGTAGTAAGGGT ATTTCTGCAAGCAGACACTC GATGATGTAGTAGTAAGGGT	10000	5
Fusobacterium	848	Fus714_fl_4_2	AGGTTAGGTTGAGAATAGGA GGCTTCCCCATCGGCATT ATAGGAAATGGTGGTAGTGT	1011	5
Fusobacterium	848	Fus714_fl_2_1	ATAGGAAATGGTGGTAGTGT GGCTTCCCCATCGGCATT TGTGGAGGGATTGAAGGATA	1011	5
Fusobacterium	848	Fus714_fl_1_4	TGTGGAGGGATTGAAGGATA GGCTTCCCCATCGGCATT AGGTTAGGTTGAGAATAGGA	1011	5
Leptotrichia	32067	Lep568_fl_3_3	AGAGTGAGTAGTAGTGGAGT GCCTAGATGCCCTTTATG AGAGTGAGTAGTAGTGGAGT	100	5
Treponema	157	Trp684_fl_3_2	AGAGTGAGTAGTAGTGGAGT TCTACAGATTCCACCCCTAC ATAGGAAATGGTGGTAGTGT	111	5
Treponema	157	Trp684_fl_2_1	ATAGGAAATGGTGGTAGTGT TCTACAGATTCCACCCCTAC TGTGGAGGGATTGAAGGATA	111	5
Treponema	157	Trp684_fl_1_3	TGTGGAGGGATTGAAGGATA TCTACAGATTCCACCCCTAC AGAGTGAGTAGTAGTGGAGT	111	5
Saccharibacteria	95818	TM7550_fl_4_3	AGGTTAGGTTGAGAATAGGA CCCAGTCACTCCGGATAA AGAGTGAGTAGTAGTGGAGT	1101	5
Saccharibacteria	95818	TM7550_fl_3_1	AGAGTGAGTAGTAGTGGAGT CCCAGTCACTCCGGATAA TGTGGAGGGATTGAAGGATA	1101	5
Saccharibacteria	95818	TM7550_fl_1_4	TGTGGAGGGATTGAAGGATA CCCAGTCACTCCGGATAA AGGTTAGGTTGAGAATAGGA	1101	5

### Sheet: Table 4 - Readout probes 5 bit
code	name	sequence
1	R1*	/5Alex488N/TATCCTTCAATCCCTCCACA
10	R2*	/5Alex546N/ACACTACCACCATTTCCTAT
100	R3*	/56-ROXN/ACTCCACTACTACTCACTCT/3Rox_N/
1000	R8*	/5DyLight-510-LS/TCCTATTCTCAACCTAACCT/3DyLight-510-LS/
10000	R10*	/5Alex532N/ACCCTTACTACTACATCATC/3Alexa532N/

### Sheet: Table 5 - Readout probes 7 bit
code	name	sequence
1	R1*	/5Alex488N/TATCCTTCAATCCCTCCACA
10	R2*	/5Alex546N/ACACTACCACCATTTCCTAT
100	R3*	/56-ROXN/ACTCCACTACTACTCACTCT/3Rox_N/
1000	R6*	/5Alex610N/TTTACTCCCTACACCTCCAA
10000	R7*	/5Alex647N/ACCCTTTACAAACACACCCT
100000	R8*	/5DyLight-510-LS/TCCTATTCTCAACCTAACCT/3DyLight-510-LS/
1000000	R10*	/5Alex532N/ACCCTTACTACTACATCATC/3Alexa532N/

### Sheet: Table 6 - Sample metadata
Tile scan name	Donor ID	Gender	Age	Staging	Grading	Tooth/Implant	Implant aspect	Area	Probing depth	Date Collected		Encoding probe pool	Imaging date	Excluded
2023_02_18_hsdm_group_I_patient_11_fov_01	50051235	M	67	Healthy	Healthy	3i	ML	Subgingival	3	2022-11-28		v1	2023-02-18	no
2023_02_18_hsdm_group_I_patient_11_fov_02	50051235	M	67	Healthy	Healthy	3i	ML	Subgingival	3	2022-11-28		v1	2023-02-18	no
2023_02_18_hsdm_group_I_patient_13_fov_01	50074540	M	49	Healthy	Healthy	18i	ML	Subgingival	3	2022-12-02		v1	2023-02-18	no
2023_02_18_hsdm_group_I_patient_6_fov_01	00595450	M	56	Healthy	Healthy	31i	ML	Subgingival	4	2022-11-15		v1	2023-02-18	no
2023_10_16_hsdm_slide_IB_fov_01	00659250	F	69	Healthy	Healthy	3i	MB	Subgingival	3	2022-11-15		v2	2023-10-16	yes
2023_10_16_hsdm_slide_IB_fov_02	00659250	F	69	Healthy	Healthy	3i	MB	Subgingival	3	2022-11-15		v2	2023-10-16	yes
2023_10_16_hsdm_slide_IB_fov_03	00659250	F	69	Healthy	Healthy	3i	MB	Subgingival	3	2022-11-15		v2	2023-10-16	yes
2023_02_08_hsdm_group_1_sample_06_fov_01	00595450	M	56	Healthy	Healthy	31i	MB	Subgingival	4	2022-11-15		v1	2023-02-08	no
2023_02_08_hsdm_group_1_sample_11_fov_01	50051235	M	67	Healthy	Healthy	3i	MB	Subgingival	4	2022-11-28		v1	2023-02-08	no
2023_02_08_hsdm_group_1_sample_12_fov_01	50005044	M	72	Healthy	Healthy	13i	MB	Subgingival	2	2022-11-29		v1	2023-02-08	no
2023_10_16_hsdm_slide_IL_fov_01	00659250	F	69	Healthy	Healthy	3i	ML	Subgingival	3	2022-11-15		v2	2023-10-16	no
2023_10_16_hsdm_slide_IL_fov_02	00659250	F	69	Healthy	Healthy	3i	ML	Subgingival	3	2022-11-15		v2	2023-10-16	no
2023_10_16_hsdm_slide_IL_fov_03	00659250	F	69	Healthy	Healthy	3i	ML	Subgingival	3	2022-11-15		v2	2023-10-16	no
2024_04_24_hsdm_group_I_patient_16_aspect_MB_fov_01	00669240	M	75	Healthy	Healthy	19i	MB	Subgingival	3	2023-10-16		v3	2024-04-24	no
2024_04_24_hsdm_group_I_patient_16_aspect_MB_fov_02	00669240	M	75	Healthy	Healthy	19i	MB	Subgingival	3	2023-10-16		v3	2024-04-24	no
2024_04_16_hsdmgel_group_I_pat_10_asp_DL_fov_01	50006018	M	53	Healthy	Healthy	8i	DL	Subgingival	3	2022-11-17		v3	2024-04-16	yes
2024_04_16_hsdmgel_group_I_pat_10_asp_DL_fov_02	50006018	M	53	Healthy	Healthy	8i	DL	Subgingival	3	2022-11-17		v3	2024-04-16	yes
2024_04_24_hsdm_group_I_patient_16_aspect_MB_fov_01	00669240	M	75	Healthy	Healthy	19i	MB	Subgingival	3	2023-10-16		v3	2024-04-24	no
2024_04_24_hsdm_group_I_patient_16_aspect_MB_fov_02	00669240	M	75	Healthy	Healthy	19i	MB	Subgingival	3	2023-10-16		v3	2024-04-24	no
2024_04_24_hsdm_group_I_patient_16_aspect_MB_fov_03	00669240	M	75	Healthy	Healthy	19i	MB	Subgingival	3	2023-10-16		v3	2024-04-24	no
2024_04_24_hsdm_group_I_patient_16_aspect_MB_fov_04	00669240	M	75	Healthy	Healthy	19i	MB	Subgingival	3	2023-10-16		v3	2024-04-24	no
2023_02_18_hsdm_group_II_patient_6_fov_01	50051235	M	67	Peri-implant mucositis	Peri-implant mucositis	18i	ML	Subgingival	3	2022-11-28		v1	2024-02-18	no
2023_02_18_hsdm_group_II_patient_7_fov_01	50005044	M	72	Peri-implant mucositis	Peri-implant mucositis	19i	ML	Subgingival	3	2022-11-29		v1	2024-02-18	yes
2023_02_18_hsdm_group_II_patient_7_fov_02	50005044	M	72	Peri-implant mucositis	Peri-implant mucositis	19i	ML	Subgingival	3	2022-11-29		v1	2024-02-18	yes
2023_02_08_hsdm_group_2_sample_06_fov_01	50051235	M	67	Peri-implant mucositis	Peri-implant mucositis	18i	MB	Subgingival	3	2022-11-28		v1	2023-02-08	no
2023_02_08_hsdm_group_2_sample_06_fov_02	50051235	M	67	Peri-implant mucositis	Peri-implant mucositis	18i	MB	Subgingival	3	2022-11-28		v1	2023-02-08	no
2023_10_18_hsdm_slide_IIL_fov_01	50068664	F	93	Peri-implant mucositis	Peri-implant mucositis	9i	ML	Subgingival	4	2023-01-25		v2	2023-10-18	no
2023_10_16_hsdm_slide_IIB_fov_01	50068664	F	93	Peri-implant mucositis	Peri-implant mucositis	9i	DB	Subgingival	5	2023-01-25		v2	2023-10-16	no
2024_04_19_hsdm_group_II_patient_13_aspect_MB_fov_01	00789970	F	65	Peri-implant mucositis	Peri-implant mucositis	30i	MB	Subgingival	4	2023-03-17		v3	2024-04-19	no
2024_04_19_hsdm_group_II_patient_13_aspect_MB_fov_02	00789970	F	65	Peri-implant mucositis	Peri-implant mucositis	30i	MB	Subgingival	4	2023-03-17		v3	2024-04-19	no
2024_04_19_hsdm_group_II_patient_13_aspect_MB_fov_03	00789970	F	65	Peri-implant mucositis	Peri-implant mucositis	30i	MB	Subgingival	4	2023-03-17		v3	2024-04-19	no
2024_04_19_hsdm_group_II_patient_13_aspect_MB_fov_04	00789970	F	65	Peri-implant mucositis	Peri-implant mucositis	30i	MB	Subgingival	4	2023-03-17		v3	2024-04-19	no
2024_04_19_hsdm_group_II_patient_13_aspect_MB_fov_05	00789970	F	65	Peri-implant mucositis	Peri-implant mucositis	30i	MB	Subgingival	4	2023-03-17		v3	2024-04-19	no
2024_04_19_hsdm_group_II_patient_13_aspect_MB_fov_06	00789970	F	65	Peri-implant mucositis	Peri-implant mucositis	30i	MB	Subgingival	4	2023-03-17		v3	2024-04-19	no
2024_04_19_hsdm_group_II_patient_14_aspect_MB_fov_01	00040540	F	74	Peri-implant mucositis	Peri-implant mucositis	19i	MB	Subgingival	3	2023-03-22		v3	2024-04-19	no
2024_04_19_hsdm_group_II_patient_14_aspect_MB_fov_02	00040540	F	74	Peri-implant mucositis	Peri-implant mucositis	19i	MB	Subgingival	3	2023-03-22		v3	2024-04-19	no
2024_04_19_hsdm_group_II_patient_15_aspect_MB_fov_01	50014369	M	79	Peri-implant mucositis	Peri-implant mucositis	30i	MB	Subgingival	3	2023-03-22		v3	2024-04-19	no
2024_04_19_hsdm_group_II_patient_15_aspect_MB_fov_02	50014369	M	79	Peri-implant mucositis	Peri-implant mucositis	30i	MB	Subgingival	3	2023-03-22		v3	2024-04-19	no
2024_04_27_hsdm_group_II_patient_11_aspect_DL_fov_01	50081761	F	73	Peri-implant mucositis	Peri-implant mucositis	3i	DL	Subgingival	5	2023-02-14		v3	2024-04-27	no
2024_04_27_hsdm_group_II_patient_11_aspect_DL_fov_02	50081761	F	73	Peri-implant mucositis	Peri-implant mucositis	3i	DL	Subgingival	5	2023-02-14		v3	2024-04-27	no
2024_04_27_hsdm_group_II_patient_11_aspect_DL_fov_03	50081761	F	73	Peri-implant mucositis	Peri-implant mucositis	3i	DL	Subgingival	5	2023-02-14		v3	2024-04-27	no
2024_04_27_hsdm_group_II_patient_11_aspect_DL_fov_04	50081761	F	73	Peri-implant mucositis	Peri-implant mucositis	3i	DL	Subgingival	5	2023-02-14		v3	2024-04-27	no
2024_04_27_hsdm_group_II_patient_12_aspect_ML_fov_01	50074241	F	45	Peri-implant mucositis	Peri-implant mucositis	12i	ML	Subgingival	3	2023-02-14		v3	2024-04-27	yes
2024_04_27_hsdm_group_II_patient_12_aspect_ML_fov_02	50074241	F	45	Peri-implant mucositis	Peri-implant mucositis	12i	ML	Subgingival	3	2023-02-14		v3	2024-04-27	yes
2024_04_27_hsdm_group_II_patient_12_aspect_ML_fov_03	50074241	F	45	Peri-implant mucositis	Peri-implant mucositis	12i	ML	Subgingival	3	2023-02-14		v3	2024-04-27	yes
2024_04_27_hsdm_group_II_patient_12_aspect_ML_fov_04	50074241	F	45	Peri-implant mucositis	Peri-implant mucositis	12i	ML	Subgingival	3	2023-02-14		v3	2024-04-27	no
2024_04_16_hsdmgel_group_II_pat_14_asp_DB_fov_01	00040540	F	74	Peri-implant mucositis	Peri-implant mucositis	19i	DB	Subgingival	3	2023-03-22		v3	2024-04-16	yes
2024_04_16_hsdmgel_group_II_pat_14_asp_DB_fov_02	00040540	F	74	Peri-implant mucositis	Peri-implant mucositis	19i	DB	Subgingival	3	2023-03-22		v3	2024-04-16	yes
2024_04_16_hsdmgel_group_II_pat_14_asp_DB_fov_03	00040540	F	74	Peri-implant mucositis	Peri-implant mucositis	19i	DB	Subgingival	3	2023-03-22		v3	2024-04-16	yes
2024_04_16_hsdmgel_group_II_pat_14_asp_DB_fov_04	00040540	F	74	Peri-implant mucositis	Peri-implant mucositis	19i	DB	Subgingival	3	2023-03-22		v3	2024-04-16	yes
2024_04_27_hsdm_group_II_patient_8_aspect_DL_fov_01	50023151	M	55	Peri-implant mucositis	Peri-implant mucositis	19i	DL	Subgingival	3	2022-11-29		v3	2024-04-27	yes
2024_04_27_hsdm_group_II_patient_8_aspect_DL_fov_02	50023151	M	55	Peri-implant mucositis	Peri-implant mucositis	19i	DL	Subgingival	3	2022-11-29		v3	2024-04-27	yes
2023_10_18_hsdm_slide_IIIB_fov_01	50048326	M	82	Mild	Peri-implantitis	29i	MB	Subgingival	4	2023-04-04		v2	2023-10-18	yes
2023_10_18_hsdm_slide_IIIL_fov_01	50048326	M	82	Mild	Peri-implantitis	29i	DL	Subgingival	4	2023-04-04		v2	2023-10-18	no
2024_04_16_hsdmgel_group_III_pat_6_asp_ML_fov_01	50067390	M	64	Mild	Peri-implantitis	8i	ML	Subgingival	4	2023-07-11		v3	2024-04-16	yes
2024_04_16_hsdmgel_group_III_pat_6_asp_ML_fov_02	50067390	M	64	Mild	Peri-implantitis	8i	ML	Subgingival	4	2023-07-11		v3	2024-04-16	no
2024_04_16_hsdmgel_group_III_pat_6_asp_ML_fov_03	50067390	M	64	Mild	Peri-implantitis	8i	ML	Subgingival	4	2023-07-11		v3	2024-04-16	no
2024_04_19_hsdm_group_III_patient_7_aspect_ML_fov_01	00423750	F	73	Mild	Peri-implantitis	13i	ML	Subgingival	5	2023-07-31		v3	2024-04-19	no
2024_04_19_hsdm_group_III_patient_7_aspect_ML_fov_02	00423750	F	73	Mild	Peri-implantitis	13i	ML	Subgingival	5	2023-07-31		v3	2024-04-19	no
2024_04_19_hsdm_group_III_patient_7_aspect_ML_fov_03	00423750	F	73	Mild	Peri-implantitis	13i	ML	Subgingival	5	2023-07-31		v3	2024-04-19	no
2024_04_19_hsdm_group_III_patient_7_aspect_ML_fov_04	00423750	F	73	Mild	Peri-implantitis	13i	ML	Subgingival	5	2023-07-31		v3	2024-04-19	no
2024_04_24_hsdm_group_III_patient_5_aspect_DB_fov_01	50077147	F	74	Mild	Peri-implantitis	6i	DB	Subgingival	7	2023-05-16		v3	2024-04-24	yes
2024_04_24_hsdm_group_III_patient_5_aspect_DB_fov_02	50077147	F	74	Mild	Peri-implantitis	6i	DB	Subgingival	7	2023-05-16		v3	2024-04-24	no
2024_04_24_hsdm_group_III_patient_5_aspect_DB_fov_03	50077147	F	74	Mild	Peri-implantitis	6i	DB	Subgingival	7	2023-05-16		v3	2024-04-24	yes
2024_04_24_hsdm_group_III_patient_5_aspect_DB_fov_04	50077147	F	74	Mild	Peri-implantitis	6i	DB	Subgingival	7	2023-05-16		v3	2024-04-24	yes
2024_04_24_hsdm_group_III_patient_8_aspect_DB_fov_01	50031617	F	53	Mild	Peri-implantitis	13i	DB	Subgingival	3	2023-07-31		v3	2024-04-24	yes
2024_04_24_hsdm_group_III_patient_8_aspect_DB_fov_02	50031617	F	53	Mild	Peri-implantitis	13i	DB	Subgingival	3	2023-07-31		v3	2024-04-24	yes
2024_04_24_hsdm_group_III_patient_8_aspect_DB_fov_03	50031617	F	53	Mild	Peri-implantitis	13i	DB	Subgingival	3	2023-07-31		v3	2024-04-24	no
2024_04_27_hsdm_group_III_patient_11_aspect_DL_fov_01	00158340	M	72	Mild	Peri-implantitis	8i	DL	Subgingival	7	2023-08-22		v3	2024-04-27	no
2024_04_27_hsdm_group_III_patient_11_aspect_DL_fov_02	00158340	M	72	Mild	Peri-implantitis	8i	DL	Subgingival	7	2023-08-22		v3	2024-04-27	no
2024_05_03_hsdm_group_III_patient_3_aspect_DL_fov_01	50081069	F	67	Mild	Peri-implantitis	4i	DL	Subgingival	4	2023-04-04		v3	2024-05-03	yes
2024_05_03_hsdm_group_III_patient_3_aspect_DL_fov_02	50081069	F	67	Mild	Peri-implantitis	4i	DL	Subgingival	4	2023-04-04		v3	2024-05-03	no
2024_05_03_hsdm_group_III_patient_3_aspect_DL_fov_03	50081069	F	67	Mild	Peri-implantitis	4i	DL	Subgingival	4	2023-04-04		v3	2024-05-03	no
2023_02_18_hsdm_group_IV_patient_1_fov_01	00595450	M	56	Severe	Peri-implantitis	30i	ML	Subgingival	5	2022-11-15		v1	2023-02-18	no
2023_02_18_hsdm_group_IV_patient_1_fov_02	00595450	M	56	Severe	Peri-implantitis	30i	ML	Subgingival	5	2022-11-15		v1	2023-02-18	no
2022_12_16_harvardwelch_patient_14_tooth_14_aspect_MB_depth_sub_fov_01	50067808	F	41	Severe	Peri-implantitis	14i	MB	subgingival	4	2022-02-11		v1	2022-12-16	no
2022_12_16_harvardwelch_patient_14_tooth_14_aspect_MB_depth_sub_fov_02	50067808	F	41	Severe	Peri-implantitis	14i	MB	subgingival	4	2022-02-11		v1	2022-12-16	no
2022_12_16_harvardwelch_patient_14_tooth_14_aspect_MB_depth_sub_fov_03	50067808	F	41	Severe	Peri-implantitis	14i	MB	subgingival	4	2022-02-11		v1	2022-12-16	no
2022_12_16_harvardwelch_patient_18_tooth_2_aspect_MB_depth__fov_01	50031617	N/A	N/A	Severe	Peri-implantitis	2i	MB	subgingival	7	2022-03-07		v1	2022-12-16	yes
2022_12_16_harvardwelch_patient_19_tooth_30_aspect_MB_depth_sub_fov_01	50068150	N/A	N/A	Severe	Peri-implantitis	30i	MB	subgingival	10	2022-03-09		v1	2022-12-16	yes
2023_02_08_hsdm_group_4_sample_01_fov_01	00595450	M	56	Severe	Peri-implantitis	30i	MB	Subgingival	5	2022-11-15		v1	2023-02-08	no
2023_02_08_hsdm_group_4_sample_01_fov_02	00595450	M	56	Severe	Peri-implantitis	30i	MB	Subgingival	5	2022-11-15		v1	2023-02-08	no
2024_04_16_hsdmgel_group_IV_pat_4_asp_MB_fov_01	50007285	M	70	Severe	Peri-implantitis	24i	MB	Subgingival	7	2023-05-19		v3	2024-04-16	no
2024_04_16_hsdmgel_group_IV_pat_4_asp_MB_fov_02	50007285	M	70	Severe	Peri-implantitis	24i	MB	Subgingival	7	2023-05-19		v3	2024-05-03	no
2024_05_03_hsdm_group_IV_patient_3_aspect_DL_fov_01	50081069	F	67	Severe	Peri-implantitis	14i	DL	Subgingival	7	2023-04-04		v3	2024-05-03	yes
2024_05_03_hsdm_group_IV_patient_3_aspect_DL_fov_02	50081069	F	67	Severe	Peri-implantitis	14i	DL	Subgingival	7	2023-04-04		v3	2024-05-03	no
2024_05_03_hsdm_group_IV_patient_3_aspect_DL_fov_03	50081069	F	67	Severe	Peri-implantitis	14i	DL	Subgingival	7	2023-04-04		v3	2024-05-03	no
2024_05_03_hsdm_group_IV_patient_4_aspect_ML_fov_01	50007285	M	70	Severe	Peri-implantitis	24i	ML	Subgingival	7	2023-05-19		v3	2024-05-03	no
2024_05_03_hsdm_group_IV_patient_4_aspect_ML_fov_02	50007285	M	70	Severe	Peri-implantitis	24i	ML	Subgingival	7	2023-05-19		v3	2024-05-03	no
2024_05_03_hsdm_group_IV_patient_4_aspect_ML_fov_03	50007285	M	70	Severe	Peri-implantitis	24i	ML	Subgingival	7	2023-05-19		v3	2024-05-03	no
2023_10_18_hsdm_slide_IVB_fov_01	00789970	F	65	Severe	Peri-implantitis	19i	DB	Subgingival	8	2023-03-17		v2	2024-02-18	no
2023_10_18_hsdm_slide_IVL_fov_01	00789970	F	65	Severe	Peri-implantitis	19i	DL	Subgingival	5	2023-03-17		v2	2024-02-18	no
